# Heterologous expression of *PtAAS1* reveals the metabolic potential of the common plant metabolite phenylacetaldehyde for auxin synthesis *in planta*

**DOI:** 10.1101/2022.12.15.520544

**Authors:** Jan Günther, Rayko Halitschke, Jonathan Gershenzon, Meike Burow

## Abstract

Aromatic aldehydes and amines are common plant metabolites involved in several specialized metabolite biosynthesis pathways. Recently, we showed that the aromatic aldehyde synthase PtAAS1 and the aromatic amino acid decarboxylase PtAADC1 contribute to the herbivory-induced formation of volatile 2-phenylethanol and its glucoside 2-phenylethyl-β-D-glucopyranoside in *Populus trichocarpa*. To gain insights into alternative metabolic fates of phenylacetaldehyde and 2-phenylethylamine beyond alcohol and alcohol glucoside formation, we expressed *PtAAS1* and *PtAADC1* heterologously in *Nicotiana benthamiana* and analyzed plant extracts using untargeted LC-qTOF-MS analysis. While the metabolomes of *PtAADC1*-expressing plants did not significantly differ from those of control plants, expression of *PtAAS1* resulted in the accumulation of phenylacetic acid (PAA) and PAA-amino acid conjugates, identified as PAA-aspartate and PAA-glutamate. Moreover, targeted LC-MS/MS analysis showed that *PtAAS1*-expressing plants accumulated significant amounts of free PAA. The measurement of PAA and PAA-Asp in undamaged and herbivory-damaged poplar leaves revealed significantly induced accumulation of PAA-Asp while levels of free PAA remained unaltered by herbivore treatment. Sequence comparisons and transcriptome analysis showed that members of a small gene family comprising five putative auxin-amido synthetase *GH3* genes potentially involved in the conjugation of auxins like PAA with amino acids were significantly upregulated upon herbivory in *P. trichocarpa* leaves. Overall, our data indicates that phenylacetaldehyde generated by poplar PtAAS1 serves as a hub metabolite linking the biosynthesis of volatile, non-volatile herbivory-induced specialized metabolites, and phytohormones, suggesting that growth and defense are balanced on a metabolic level.
