## Supplemental Table 2 for "Heterologous expression of *PtAAS1* reveals the metabolic potential of the common plant metabolite phenylacetaldehyde for auxin synthesis *in planta*"

### Sheet: GH3-transcripts
Feature ID	Annotations - Annotation description	ctr - 1338_I_RPKM	ctr - 1338_J_RPKM	ctr - 1338_L_RPKM	ctr - 1338_K_RPKM	herb - 1338_N_RPKM	herb - 1338_M_RPKM	herb - 1338_O_RPKM	herb - 1338_P_RPKM	ctr - Means	herb - Means	EDGE test: Fold change	EDGE test: P-value	EDGE test: Weighted difference	Ctr Av	Ctr STDEV	Ctr SE	Herb Av	Herb STDEV	Herb SE
Potri.001G298300.1	Auxin-responsive GH3 family protein	2.42865	0.669178	1.81811	0.325021	13.5258	6.90256	15.2716	13.1348	1.31024	12.2087	8.92835	2.22705e-10	1.71922e-05	1.31024	0.981562	0.490781	12.2087	3.65736	1.82868
Potri.014G095500.1	Auxin-responsive GH3 family protein	15.788	14.952	18.4665	14.8518	63.1497	63.2462	71.5024	65.3859	16.0146	65.8211	4.25844	4.04229e-20	7.9334e-05	16.0146	1.68764	0.84382	65.8211	3.92566	1.96283
Potri.002G168200.1	Auxin-responsive GH3 family protein	22.3272	18.6878	27.2814	18.9171	83.4661	49.7378	92.9039	80.57	21.8034	76.6694	3.67112	1.01033e-12	8.83786e-05	21.8034	4.01336	2.00668	76.6694	18.7108	9.35539
Potri.019G103500.1	Auxin-responsive GH3 family protein	17.0889	6.44595	12.3657	12.8335	52.1862	15.643	27.9678	58.3746	12.1835	38.5429	3.29808	1.39832e-05	4.27809e-05	12.1835	4.37561	2.18781	38.5429	20.1302	10.0651
Potri.009G092900.1	Auxin-responsive GH3 family protein	11.8216	2.06879	5.95509	2.4465	14.6505	9.67667	16.9387	23.8908	5.573	16.2892	3.00185	5.97467e-05	1.72578e-05	5.573	4.51832	2.25916	16.2892	5.90526	2.95263
Potri.001G069000.1	Auxin-responsive GH3 family protein	0	0.0280882	0.0349771	0	0	0	0.22429	0.117303	0.0157663	0.0853982	1.51041	1	1.10295e-07	0.0157663	0.0184213	0.00921066	0.0853982	0.10785	0.0539248
Potri.007G050300.1	Auxin-responsive GH3 family protein	0.0702135	0	0.0177034	0.0552401	0.144223	0.0238975	0.170284	0.0474974	0.0357893	0.0964755	1.39582	1	9.74867e-08	0.0357893	0.0325133	0.0162566	0.0964755	0.0716332	0.0358166
Potri.014G136800.1	Auxin-responsive GH3 family protein	0.312032	0.551382	0.6437	0.368234	0.611801	1.21649	0.44717	0.374188	0.468837	0.662413	1.37008	1	3.3286e-07	0.468837	0.155026	0.0775132	0.662413	0.382521	0.191261
Potri.011G129700.1	Auxin-responsive GH3 family protein	0	0.029534	0.275831	0.0860682	0.274646	0.0496454	0.0884382	0.246681	0.0978583	0.164853	1.32722	1	1.11224e-07	0.0978583	0.123906	0.0619528	0.164853	0.112342	0.0561711
Potri.002G206400.1	putative indole-3-acetic acid-amido synthetase GH3.9	0.0196858	0.0239155	0	0	0.10109	0	0	0.0399506	0.0109003	0.0352601	1.18643	1	3.89176e-08	0.0109003	0.0127045	0.00635225	0.0352601	0.0477567	0.0238784
Potri.003G161300.1	Auxin-responsive GH3 family protein	0	0.0257403	0.0320534	0.0250042	0	0	0	0	0.0206995	0	-1.16234	1	-3.12194e-08	0.0206995	0.0141577	0.00707884	0	0	0
Potri.013G144300.1	Auxin-responsive GH3 family protein	23.7719	17.2428	22.3179	23.158	19.5795	11.3986	16.0805	21.2837	21.6227	17.0856	-1.21177	0.342097	-5.73509e-06	21.6227	2.98012	1.49006	17.0856	4.36636	2.18318
Potri.001G410400.1	Auxin-responsive GH3 family protein	0.103334	0	0.0195407	0.0609733	0.0530639	0	0	0	0.0459621	0.013266	-1.22752	1	-4.84937e-08	0.0459621	0.0459257	0.0229629	0.013266	0.026532	0.013266
Potri.013G151100.1	Auxin-responsive GH3 family protein	0.0255116	0.0619859	0.13508	0	0	0	0	0	0.0556444	0	-1.4364	1	-8.39239e-08	0.0556444	0.0587495	0.0293748	0	0	0
										317.035	910.698

### Sheet: Aux-IAA-transcripts
Feature ID	Annotations - Annotation description	ctr - 1338_I_RPKM	ctr - 1338_J_RPKM	ctr - 1338_L_RPKM	ctr - 1338_K_RPKM	herb - 1338_N_RPKM	herb - 1338_M_RPKM	herb - 1338_O_RPKM	herb - 1338_P_RPKM	ctr - Means	herb - Means	EDGE test: Fold change	EDGE test: P-value	EDGE test: Weighted difference	Ctr Av	Ctr STDEV	Ctr SE	Herb Av	Herb STDEV	Herb SE
Potri.005G236700.1	Transcriptional factor B3 family protein / auxin-responsive factor AUX/IAA-related	0.677768	1.37232	0.894658	0.439131	4.40857	13.9902	4.14159	3.30383	0.84597	6.46104	7.00668	4.06063e-05	8.81922e-06	0.84597	0.397168	0.198584	6.46104	5.04144	2.52072
Potri.002G024700.1	Transcriptional factor B3 family protein / auxin-responsive factor AUX/IAA-related	1.35393	2.80163	1.71062	1.79093	5.89828	7.10972	4.8532	4.78578	1.91428	5.66175	2.94892	0.00525049	6.0016e-06	1.91428	0.621312	0.310656	5.66175	1.09143	0.545714
Potri.001G177400.1	AUX/IAA transcriptional regulator family protein	15.8389	11.57	17.9518	14.4846	22.8054	17.2126	30.1993	25.684	14.9613	23.9753	1.66723	0.0110059	1.51874e-05	14.9613	2.67341	1.3367	23.9753	5.43939	2.71969
Potri.006G138500.1	Transcriptional factor B3 family protein / auxin-responsive factor AUX/IAA-related	2.39352	3.55223	1.87898	2.35132	3.82686	3.83104	2.29056	3.05888	2.54401	3.25184	1.31479	0.677789	1.26836e-06	2.54401	0.711462	0.355731	3.25184	0.736529	0.368265
Potri.011G059101.1	Transcriptional factor B3 family protein / auxin-responsive factor AUX/IAA-related	0	0	0.633297	0	0.368519	0	0.580145	0	0.158324	0.237166	1.30981	1	1.33559e-07	0.158324	0.316649	0.158324	0.237166	0.28716	0.14358
Potri.010G078400.3	AUX/IAA transcriptional regulator family protein	17.9215	12.1887	24.7368	25.1715	23.6761	17.2042	26.329	28.793	20.0046	24.0006	1.25254	0.256607	7.6616e-06	20.0046	6.17841	3.08921	24.0006	4.98949	2.49475
Potri.006G077800.1	Transcriptional factor B3 family protein / auxin-responsive factor AUX/IAA-related	7.22343	7.93337	5.96058	7.57733	7.4312	8.0461	4.76302	7.40369	7.17368	6.911	1.00277	1	3.05565e-08	7.17368	0.8591	0.42955	6.911	1.46237	0.731187
Potri.002G045000.1	AUX/IAA transcriptional regulator family protein	4.48972	2.15028	4.47365	4.58515	3.59133	3.21782	4.55436	3.54822	3.9247	3.72793	-1.011	1	-6.64982e-08	3.9247	1.18397	0.591984	3.72793	0.575661	0.287831
Potri.018G127800.1	AUX/IAA transcriptional regulator family protein	3.48958	6.28914	3.8868	6.15454	3.03254	8.06588	2.83651	4.86387	4.95502	4.6997	-1.01254	1	-9.49669e-08	4.95502	1.47279	0.736396	4.6997	2.42274	1.21137
Potri.004G050150.1	Transcriptional factor B3 family protein / auxin-responsive factor AUX/IAA-related	2.85441	5.05878	4.52141	3.15058	3.25922	4.26894	3.78707	2.82824	3.89629	3.53587	-1.05663	1	-3.2523e-07	3.89629	1.06203	0.531017	3.53587	0.626571	0.313286
Potri.013G041300.1	AUX/IAA transcriptional regulator family protein	1.8989	2.76828	2.32688	2.95802	1.44317	0.775561	1.51974	2.38926	2.48802	1.53193	-1.51872	0.454653	-1.34735e-06	2.48802	0.473454	0.236727	1.53193	0.662104	0.331052
Potri.005G053800.1	AUX/IAA transcriptional regulator family protein	2.74661	4.58095	1.26766	2.08763	1.05185	1.66367	1.80641	1.03922	2.67071	1.39029	-1.77697	0.332481	-1.84532e-06	2.67071	1.40988	0.704942	1.39029	0.402363	0.201182
Potri.011G059300.2	Transcriptional factor B3 family protein / auxin-responsive factor AUX/IAA-related	8.27065	10.8375	9.99864	9.2915	4.65514	5.84503	4.88317	4.50764	9.59956	4.97274	-1.83396	0.0249207	-6.67113e-06	9.59956	1.0882	0.544101	4.97274	0.601692	0.300846
Potri.008G161100.1	AUX/IAA transcriptional regulator family protein	17.4499	12.4752	34.6277	25.4658	9.51396	5.71919	11.146	12.3873	22.5046	9.69161	-2.20502	0.000685614	-1.86203e-05	22.5046	9.69321	4.8466	9.69161	2.89791	1.44895
Potri.005G218200.1	AUX/IAA transcriptional regulator family protein	1.9094	1.06704	1.55983	3.83064	0.627526	0.272947	0.833532	0.774992	2.09173	0.627249	-2.84354	0.226671	-2.17e-06	2.09173	1.20968	0.604838	0.627249	0.251602	0.125801
										398.932	402.704

### Sheet: SAUR-transcripts
Feature ID	Annotations - Annotation description	ctr - 1338_I_RPKM	ctr - 1338_J_RPKM	ctr - 1338_L_RPKM	ctr - 1338_K_RPKM	herb - 1338_N_RPKM	herb - 1338_M_RPKM	herb - 1338_O_RPKM	herb - 1338_P_RPKM	ctr - Means	herb - Means	EDGE test: Fold change	EDGE test: P-value	EDGE test: Weighted difference
Potri.003G113100.1	SAUR-like auxin-responsive protein family	6.54604	3.8688	5.48677	1.32231	32.8882	17.3421	44.981	26.8086	4.30598	30.505	7.23348	3.95338e-13	4.17427e-05
Potri.007G067800.1	SAUR-like auxin-responsive protein family	0.132513	0	0.100234	0.156381	0.952669	0.270609	0.482063	0.268924	0.0972822	0.493566	2.85282	0.500021	6.28168e-07
Potri.002G000600.1	SAUR-like auxin-responsive protein family	0.074977	0	0.17014	0	0.385019	0.229669	0.727345	0.228239	0.0612791	0.392568	2.83998	0.500021	5.23903e-07
Potri.006G137200.1	SAUR-like auxin-responsive protein family	0.61856	0.350683	0.779806	0.340654	1.65173	0.757908	1.20012	0.962407	0.522426	1.14304	2.02691	0.453194	1.00663e-06
Potri.001G458000.1	SAUR-like auxin-responsive protein family	0.0581052	0	0.0879024	0.137142	0.238704	0.118658	0.281837	0.117919	0.0707874	0.18928	1.63664	1	1.90403e-07
Potri.002G057500.1	SAUR-like auxin-responsive protein family	1.45736	0.44262	1.28608	0.859925	0.997835	1.24004	1.76721	2.58788	1.0115	1.64824	1.6183	0.548923	1.06216e-06
Potri.006G211000.1	SAUR-like auxin-responsive protein family	0	0	0	0.1597	0.0926561	0.0460588	0.273497	0.0915439	0.0399251	0.125939	1.54452	1	1.37506e-07
Potri.002G064300.1	SAUR-like auxin-responsive protein family	0	0	0	0	0	0.124552	0	0.123776	0	0.0620821	1.50682	1	9.74674e-08
Potri.006G070600.2	SAUR-like auxin-responsive protein family	0.31978	0	0.290261	0.0754757	0.591165	0.326516	0.232662	0.0648966	0.171379	0.30381	1.4847	1	2.18498e-07
Potri.007G012800.1	SAUR-like auxin-responsive protein family	0.184501	0.112071	0.279116	0	0.378977	0.470969	0.111864	0.0936071	0.143922	0.263854	1.48166	1	1.97179e-07
Potri.004G164700.1	SAUR-like auxin-responsive protein family	0	0	0	0	0	0.103337	0.122723	0	0	0.056515	1.46138	1	8.87273e-08
Potri.007G115700.1	SAUR-like auxin-responsive protein family	0.377618	0.152917	0.095211	0.297089	0.129275	0.64262	0.457905	0.255447	0.230709	0.371312	1.43495	1	2.34991e-07
Potri.019G002201.1	SAUR-like auxin-responsive protein family	7.26018	9.14677	10.424	12.1378	15.5343	11.051	13.2057	13.6425	9.74219	13.3584	1.42187	0.0972174	6.27973e-06
Potri.002G176400.1	SAUR-like auxin-responsive protein family	2.16698	3.13402	4.41002	3.10528	2.96742	7.37543	4.50465	2.09414	3.20408	4.23541	1.3616	0.458535	1.81693e-06
Potri.008G003900.1	SAUR-like auxin-responsive protein family	0	0	0	0	0	0	0.163033	0	0	0.0407583	1.33274	1	6.39899e-08
Potri.009G141200.1	SAUR-like auxin-responsive protein family	0.0700356	0	0.0529754	0.0826502	0	0.0715108	0	0.284262	0.0514153	0.0889432	1.2301	1	6.20935e-08
Potri.004G181400.1	SAUR-like auxin-responsive protein family	0	0	0.0805349	0.125647	0	0.326139	0	0	0.0515456	0.0815347	1.18613	1	5.02653e-08
Potri.012G102700.1	SAUR-like auxin-responsive protein family	0	0	0	0	0	0.0720588	0	0	0	0.0180147	1.14707	1	2.82826e-08
Potri.004G164300.1	SAUR-like auxin-responsive protein family	0.858616	0.894083	0.742244	0.940891	0.755852	1.56554	0.818062	0.373389	0.858958	0.878211	1.05597	1	8.32663e-08
Potri.018G132400.1	SAUR-like auxin-responsive protein family	0.551202	0.502225	0.469051	0.325242	0.49534	0.703517	0.417748	0.279654	0.46193	0.474065	1.05352	1	4.75778e-08
Potri.011G143400.2	SAUR-like auxin-responsive protein family	0.413697	0.215393	0.0447033	0.139489	0.242789	0.0603444	0.14333	0.359812	0.20332	0.201569	1.01965	1	9.80691e-09
Potri.012G023400.1	SAUR-like auxin-responsive protein family	63.1202	61.0341	54.2399	59.0255	41.4042	70.9403	67.0067	51.4311	59.3549	57.6956	1.00911	0.975867	8.17724e-07
Potri.002G064200.2	SAUR-like auxin-responsive protein family	0	0	0	0	0	0	0	0	0	0	1	1	0
Potri.004G164600.1	SAUR-like auxin-responsive protein family	0	0	0	0	0	0	0	0	0	0	1	1	0
Potri.004G164800.1	SAUR-like auxin-responsive protein family	0	0	0	0	0	0	0	0	0	0	1	1	0
Potri.004G164900.1	SAUR-like auxin-responsive protein family	0	0	0	0	0	0	0	0	0	0	1	1	0
Potri.004G165000.1	SAUR-like auxin-responsive protein family	0	0	0	0	0	0	0	0	0	0	1	1	0
Potri.004G165100.1	SAUR-like auxin-responsive protein family	0	0	0	0	0	0	0	0	0	0	1	1	0
Potri.004G165500.1	SAUR-like auxin-responsive protein family	0	0	0	0	0	0	0	0	0	0	1	1	0
Potri.004G165700.1	SAUR-like auxin-responsive protein family	0	0	0	0	0	0	0	0	0	0	1	1	0
Potri.004G166000.1	SAUR-like auxin-responsive protein family	0	0	0	0	0	0	0	0	0	0	1	1	0
Potri.004G166100.1	SAUR-like auxin-responsive protein family	0	0	0	0	0	0	0	0	0	0	1	1	0
Potri.004G166300.1	SAUR-like auxin-responsive protein family	0	0	0	0	0	0	0	0	0	0	1	1	0
Potri.004G181300.1	SAUR-like auxin-responsive protein family	0	0	0	0	0	0	0	0	0	0	1	1	0
Potri.005G196800.1	SAUR-like auxin-responsive protein family	0	0	0	0	0	0	0	0	0	0	1	1	0
Potri.005G196900.1	SAUR-like auxin-responsive protein family	0	0	0	0	0	0	0	0	0	0	1	1	0
Potri.006G125100.1	SAUR-like auxin-responsive protein family	0	0	0	0	0	0	0	0	0	0	1	1	0
Potri.006G278100.1	SAUR-like auxin-responsive protein family	0	0	0	0	0	0	0	0	0	0	1	1	0
Potri.007G112000.1	SAUR-like auxin-responsive protein family	0	0	0	0	0	0	0	0	0	0	1	1	0
Potri.008G037900.1	SAUR-like auxin-responsive protein family	0	0	0	0	0	0	0	0	0	0	1	1	0
Potri.009G126400.1	SAUR-like auxin-responsive protein family	0	0	0	0	0	0	0	0	0	0	1	1	0
Potri.009G126800.1	SAUR-like auxin-responsive protein family	0	0	0	0	0	0	0	0	0	0	1	1	0
Potri.009G126900.1	SAUR-like auxin-responsive protein family	0	0	0	0	0	0	0	0	0	0	1	1	0
Potri.009G127000.1	SAUR-like auxin-responsive protein family	0	0	0	0	0	0	0	0	0	0	1	1	0
Potri.009G127100.1	SAUR-like auxin-responsive protein family	0	0	0	0	0	0	0	0	0	0	1	1	0
Potri.009G127200.1	SAUR-like auxin-responsive protein family	0	0	0	0	0	0	0	0	0	0	1	1	0
Potri.009G127400.1	SAUR-like auxin-responsive protein family	0	0	0	0	0	0	0	0	0	0	1	1	0
Potri.009G127500.1	SAUR-like auxin-responsive protein family	0	0	0	0	0	0	0	0	0	0	1	1	0
Potri.009G127700.1	SAUR-like auxin-responsive protein family	0	0	0	0	0	0	0	0	0	0	1	1	0
Potri.010G224500.1	SAUR-like auxin-responsive protein family	0	0	0	0	0	0	0	0	0	0	1	1	0
Potri.013G054600.1	SAUR-like auxin-responsive protein family	0	0	0	0	0	0	0	0	0	0	1	1	0
Potri.013G111000.1	SAUR-like auxin-responsive protein family	0	0	0	0	0	0	0	0	0	0	1	1	0
Potri.016G092400.1	SAUR-like auxin-responsive protein family	0	0	0	0	0	0	0	0	0	0	1	1	0
Potri.017G043300.1	SAUR-like auxin-responsive protein family	0	0	0	0	0	0	0	0	0	0	1	1	0
Potri.017G043800.1	SAUR-like auxin-responsive protein family	0	0	0	0	0	0	0	0	0	0	1	1	0
Potri.019G082100.1	SAUR-like auxin-responsive protein family	0	0	0	0	0	0	0	0	0	0	1	1	0
Potri.T143900.1	SAUR-like auxin-responsive protein family	0	0	0	0	0	0	0	0	0	0	1	1	0
Potri.T144000.1	SAUR-like auxin-responsive protein family	0	0	0	0	0	0	0	0	0	0	1	1	0
Potri.T144200.1	SAUR-like auxin-responsive protein family	0	0	0	0	0	0	0	0	0	0	1	1	0
Potri.005G237000.1	SAUR-like auxin-responsive protein family	0.0481342	0.116953	0	0	0	0.0982962	0.0583682	0	0.0412717	0.0391661	-1.00298	1	-7.56928e-10
Potri.003G167400.1	SAUR-like auxin-responsive protein family	1.55716	0.766917	1.43252	1.68863	0.950907	1.50401	1.8372	0.683268	1.36131	1.24385	-1.04677	1	-1.00336e-07
Potri.001G119900.1	SAUR-like auxin-responsive protein family	13.1694	9.08049	1.68267	2.52023	3.65551	6.26912	10.5743	3.16018	6.6132	5.91478	-1.07846	0.909784	-7.44128e-07
Potri.003G071000.1	SAUR-like auxin-responsive protein family	3.29452	2.54697	6.28663	1.94396	2.46079	2.29358	2.99623	4.55859	3.51802	3.0773	-1.09447	1	-4.74608e-07
Potri.015G006800.1	SAUR-like auxin-responsive protein family	3.97015	5.90593	5.66903	5.25895	2.9957	6.82525	4.56864	3.37082	5.20102	4.4401	-1.12194	0.871518	-8.73492e-07
Potri.003G070900.1	SAUR-like auxin-responsive protein family	0	0	0.231352	0.120315	0	0	0.123629	0.103451	0.0879169	0.05677	-1.15446	1	-4.347e-08
Potri.009G126300.1	SAUR-like auxin-responsive protein family	0.448645	0	0	0.0882422	0	0	0	0.379368	0.134222	0.0948421	-1.1569	1	-5.35359e-08
Potri.004G181501.1	SAUR-like auxin-responsive protein family	0	0.0838087	0	0	0	0	0	0	0.0209522	0	-1.16432	1	-3.16005e-08
Potri.009G141100.1	SAUR-like auxin-responsive protein family	0	0	0.216568	0	0	0.0974474	0	0	0.054142	0.0243618	-1.18828	1	-4.34105e-08
Potri.002G024500.1	SAUR-like auxin-responsive protein family	0.10252	0	0	0	0	0	0	0	0.0256299	0	-1.20101	1	-3.86556e-08
Potri.014G103300.1	SAUR-like auxin-responsive protein family	15.7534	15.3694	19.1756	22.1374	13.1425	15.7883	13.4013	15.3948	18.1089	14.4317	-1.20352	0.357291	-4.65022e-06
Potri.017G043600.1	SAUR-like auxin-responsive protein family	0.0466313	0.0566504	0.141089	0.110061	0.0957837	0.0476135	0	0.047317	0.0886079	0.0476786	-1.22004	1	-5.87857e-08
Potri.009G127300.1	SAUR-like auxin-responsive protein family	0.113234	0	0	0	0	0	0	0	0.0283084	0	-1.22201	1	-4.26954e-08
Potri.010G253800.1	SAUR-like auxin-responsive protein family	0	0	0	0.116866	0	0	0	0	0.0292164	0	-1.22913	1	-4.40647e-08
Potri.009G126500.1	SAUR-like auxin-responsive protein family	0.146185	0	0	0.172516	0	0.149265	0	0	0.0796753	0.0373162	-1.24545	1	-6.15825e-08
Potri.001G306300.1	SAUR-like auxin-responsive protein family	10.6739	12.0696	19.1288	24.9023	9.27593	16.0128	13.6403	12.1639	16.6936	12.7732	-1.25243	0.308975	-5.10796e-06
Potri.T156700.1	SAUR-like auxin-responsive protein family	0	0	0.132691	0	0	0	0	0	0.0331727	0	-1.26016	1	-5.00317e-08
Potri.009G125900.1	SAUR-like auxin-responsive protein family	1.81687	3.27282	1.94297	2.88348	1.86599	2.23897	1.44346	1.27144	2.47904	1.70496	-1.37022	0.629184	-1.06217e-06
Potri.014G066900.1	SAUR-like auxin-responsive protein family	175.685	212.663	187.901	205.567	141.903	156.928	139.337	108.559	195.454	136.682	-1.37438	0.00354498	-8.03112e-05
Potri.006G137000.1	SAUR-like auxin-responsive protein family	1.32396	0.846542	0.474374	0.328933	0.930358	0.426901	0.506986	0.070707	0.743453	0.483738	-1.38017	1	-3.61835e-07
Potri.004G164400.1	SAUR-like auxin-responsive protein family	0.0584741	0.142076	0.0884606	0	0.0600549	0	0	0	0.0722526	0.0150137	-1.3956	1	-8.54016e-08
Potri.009G141000.1	SAUR-like auxin-responsive protein family	0.369619	0	0.0698957	0.218097	0.189806	0	0.112051	0	0.164403	0.0754642	-1.41661	1	-1.29479e-07
Potri.009G126700.1	SAUR-like auxin-responsive protein family	0.199248	0.564802	0.100475	0.0783786	0.136423	0.203445	0.0805369	0.0673926	0.235726	0.121949	-1.42752	1	-1.64069e-07
Potri.009G127600.1	SAUR-like auxin-responsive protein family	0.247055	0	0	0	0	0	0	0	0.0617638	0	-1.48439	1	-9.31537e-08
Potri.002G145300.1	SAUR-like auxin-responsive protein family	50.5829	66.4997	39.8821	21.1495	19.273	31.7581	37.8734	23.3902	44.5285	28.0737	-1.52733	0.0568594	-2.33362e-05
Potri.010G226400.1	SAUR-like auxin-responsive protein family	0.301957	0	0	0	0	0	0	0	0.0754891	0	-1.59204	1	-1.13855e-07
Potri.001G060400.1	SAUR-like auxin-responsive protein family	0.568833	1.53019	0.491737	0.958985	0.250376	1.03717	0.443427	0.164914	0.887435	0.473971	-1.63467	1	-5.94325e-07
Potri.004G165400.1	SAUR-like auxin-responsive protein family	0.261473	0.423538	0.0659268	0.719995	0.089514	0.266981	0.211378	0.0884395	0.367733	0.164078	-1.66019	1	-2.97023e-07
Potri.017G043500.1	SAUR-like auxin-responsive protein family	0.278378	0	0.105284	0.0821297	0.0714759	0	0	0	0.116448	0.017869	-1.66969	1	-1.47575e-07
Potri.005G096400.1	SAUR-like auxin-responsive protein family	6.13978	8.73981	8.44396	3.36667	3.12103	5.4459	4.96346	1.32153	6.67256	3.71298	-1.70322	0.117591	-4.23447e-06
Potri.018G063400.1	SAUR-like auxin-responsive protein family	1.30788	0.744794	0.587392	0.627029	0.419762	0.208661	0.346928	0.663558	0.816774	0.409727	-1.70444	1	-5.88614e-07
Potri.009G140900.1	SAUR-like auxin-responsive protein family	0.688812	0.278937	0.0578914	0.36128	0.235811	0	0.0928071	0.232981	0.34673	0.1404	-1.73297	1	-3.02521e-07
Potri.016G091500.1	SAUR-like auxin-responsive protein family	0	0.664661	0	0.430435	0	0.186211	0	0.185052	0.273774	0.0928157	-1.79044	1	-2.67193e-07
Potri.004G165800.1	SAUR-like auxin-responsive protein family	0	0	0	0.426216	0	0	0	0	0.106554	0	-1.83566	1	-1.60706e-07
Potri.005G237200.1	SAUR-like auxin-responsive protein family	0	0.274376	0.056945	0.26653	0	0	0	0	0.149463	0	-2.17218	1	-2.25423e-07
Potri.004G165600.1	SAUR-like auxin-responsive protein family	0	0	0.354217	0.368424	0	0	0	0	0.18066	0	-2.41685	1	-2.72475e-07
Potri.004G165900.1	SAUR-like auxin-responsive protein family	0.613978	0.497265	0.154806	0	0	0	0	0.207669	0.316512	0.0519173	-2.44571	1	-3.95862e-07
Potri.004G165200.1	SAUR-like auxin-responsive protein family	1.80706	0.462174	1.22299	1.79583	0.879117	0	0.46132	0.386029	1.32201	0.431616	-2.51304	0.453194	-1.31626e-06
Potri.002G024300.1	SAUR-like auxin-responsive protein family	2.73621	4.78347	5.50234	5.43425	2.33039	1.56728	0.890186	1.96383	4.61407	1.68792	-2.51601	0.043394	-4.30897e-06
Potri.006G126500.1	SAUR-like auxin-responsive protein family	0.149751	0.727705	0	0	0	0	0	0	0.219364	0	-2.72039	1	-3.30849e-07
Potri.001G164300.1	SAUR-like auxin-responsive protein family	24.9355	31.2377	66.036	53.6106	13.6319	14.2898	11.9871	18.9908	43.955	14.7249	-2.83624	1.48206e-06	-4.28422e-05
Potri.004G165300.1	SAUR-like auxin-responsive protein family	1.42565	2.5633	2.37241	1.61513	0.351405	0.931633	0.345752	0.636509	1.99412	0.566325	-2.95895	0.109449	-2.11846e-06
Potri.017G043400.1	SAUR-like auxin-responsive protein family	0.758258	1.38177	0.35847	1.34225	0.194689	0.0967788	0.114934	0.48088	0.960186	0.221821	-3.03475	0.375053	-1.09992e-06
Potri.T143800.1	SAUR-like auxin-responsive protein family	1.0233	0	0.309612	0	0	0	0	0	0.333227	0	-3.6134	1	-5.02582e-07
Potri.009G126000.1	SAUR-like auxin-responsive protein family	1.58068	1.04017	0.797094	1.86539	0.202927	0	0	0.601473	1.32083	0.2011	-4.29975	0.218809	-1.67639e-06
	sum	408.395	465.189	450.512	441.787	318.42	378.511	383.308	299.213	1765.88	1379.45	78.1168
		average	STDEV	SE		average	STDEV	SE
		441.471	24.0722	12.0361		344.863	42.4003	21.2001
